# Composition and structure of synaptic ectosomes exporting antigen receptor linked to functional CD40 ligand from helper T-cells

**DOI:** 10.1101/600551

**Authors:** David G. Saliba, Pablo F. Céspedes-Donoso, Štefan Bálint, Ewoud B. Compeer, Salvatore Valvo, Kseniya Korobchevskaya, Viveka Mayya, Yanchun Peng, Tao Dong, Maria-Laura Tognoli, Eric O’Neill, Sarah Bonham, Roman Fischer, Benedikt M. Kessler, Michael L. Dustin

## Abstract

Cell communication through extracellular vesicles is an emerging topic in biology, including communication between cells of the immune system. Planar supported lipid bilayers (PSLBs) presenting T cell receptor (TCR) ligands and intercellular adhesion molecule-1 (ICAM-1) induce budding of extracellular microvesicles enriched in functional TCR, defined here as synaptic ectosomes (SE), from helper T cells. SE bind peptide-MHC directly exporting TCR into the synaptic cleft, but their ability to incorporate other effectors is unknown. Here, we utilized bead supported lipid bilayers (BSLB) to capture SE from single immunological synapses (IS), determined SE composition by immunofluorescence flow cytometry and enriched SE for proteomic analysis by particle sorting. Our results demonstrate selective enrichment of CD40 ligand (CD40L) and inducible T-cell costimulator (ICOS) in SE in response to addition of CD40 and ICOS ligand (ICOSL), respectively, to SLB presenting TCR ligands and ICAM-1. TCR triggering mobilized intracellular CD40L to the T cells surface at the IS, where it engaged CD40 to enable sorting into SE. SEs were enriched in tetraspanins and bone marrow stromal cell antigen 2 (BST-2) by immunofluorescence and TCR signalling and endosomal sorting complexes required for transport by proteomics. Super-resolution microscopy demonstrated that CD40L is present in microclusters within CD81 defined SE that are spatially segregated from TCR/ICOS/BST-2 microclusters. CD40L in SE retains the capacity to induce dendritic cell (DC) maturation and cytokine production. SE enabled helper T cells to release effectors physically linked to TCR.

**One Sentence Summary:** TCR and CD40L microclusters can be linked in synaptic ectosomes (extracellular vesicles) that are released in the immunological synapse by helper T cells and induce dendritic cell maturation and cytokine production.
