## supplement excel file 1 for "Composition and structure of synaptic ectosomes exporting antigen receptor linked to functional CD40 ligand from helper T-cells"

### Sheet: Sheet1
Gene names	UCHT1-Fab+CD40+ICOSL	CD40+ICOS		FOLD	LOG_2
ADAM10	7.22229e+06	1.283e+06		5.62922	2.49293
AGFG1	1.14402e+07	1.49841e+06		7.63492	2.93261
AP2A1	2.3725e+07	3.92744e+06		6.04084	2.59475
AP2A2	4.22736e+06	394902		10.7048	3.42019
AP2B1	4.70077e+07	7.92992e+06		5.92788	2.56752
AP2M1	1.50117e+07	1.16585e+06		12.8762	3.68664
AP2S1	2.60515e+06	334511		7.78795	2.96124
APOA2	2.04941e+07	4.55359e+06		4.50064	2.17013		Key	Reactome pathway
APOC1	8.20835e+06	1.78902e+06		4.58818	2.19792			TCR signalling
APOH	6.83079e+06	1.5994e+06		4.27085	2.09452			Vesicle-mediated transport
ATP1A1	2.71827e+07	8.11415e+06		3.35003	1.74417			TCR signalling AND Vesicle-mediated transport
ATP1B3	3.38026e+06	632708		5.34253	2.41752
BROX	1.24829e+06	0		#DIV/0!	10			Vesicle-mediated transport AND ESCRT
BST2	3.57201e+06	485030		7.36451	2.88059
CAPZB	1.53873e+07	4.50808e+06		3.41328	1.77116
CBLB	7.95244e+06	0		#DIV/0!	10
CD2	4.84288e+06	1.04784e+06		4.62176	2.20844
CD247	3.6154e+07	759331		47.6129	5.57328
CD28	1.17131e+06	108165		10.829	3.43682
CD3D	4.86786e+07	3.48532e+06		13.9668	3.80393
CD3E	6.72622e+07	2.87504e+06		23.3952	4.54814
CD3G	1.99662e+07	890066		22.4323	4.4875
CD40L	1.55029e+07	556182		27.8738	4.80084
CD44	1.95088e+07	2.92159e+06		6.67744	2.7393
CD47	7.69121e+06	1.17638e+06		6.53804	2.70886
CD48	2.18645e+07	4.73609e+06		4.61657	2.20682
CD5	5.24402e+07	4.93194e+06		10.6328	3.41045
CD53	1.92709e+07	3.1517e+06		6.11443	2.61222
CD6	3.41816e+07	1.93062e+06		17.7049	4.14608
CD81	5.89371e+07	7.9844e+06		7.38153	2.88392
CD82	2.94113e+07	3.71957e+06		7.9072	2.98317
CD97	3.49432e+06	978385		3.57152	1.83654
CHMP4A	1.02899e+06	175240		5.87191	2.55383
CHMP4B	3.92955e+06	0		#DIV/0!	10
CIB1	2.45991e+06	236803		10.388	3.37685
CLTC	1.49706e+08	3.46943e+07		4.31499	2.10936
CNN2	1.00843e+07	2.40326e+06		4.19607	2.06904
CRK	273561	0		#DIV/0!	10
CRKL	1.34766e+07	1.18357e+06		11.3864	3.50923
CSK	1.10783e+07	2.27579e+06		4.86789	2.2833
DNM2	8.49875e+06	1.95907e+06		4.33816	2.11708
DPP4	8.2097e+07	1.6089e+07		5.10269	2.35126
EHD1	1.36236e+07	1.67979e+06		8.11028	3.01975
EPN1	5.26846e+06	183360		28.7328	4.84463
EPS15	1.30451e+07	550890		23.6801	4.5656
EPS15L1	1.27903e+07	893454		14.3156	3.83952
EVI2A	395944	0		#DIV/0!	10
EVL	1.73188e+07	4.70158e+06		3.68362	1.88112
FAM49B	7.22942e+06	2.02499e+06		3.57011	1.83597
FAS	704146	86915.2		8.10153	3.01819
FYB	1.82954e+06	155130		11.7936	3.55993
FYN	2.28595e+06	344567		6.63425	2.72993
GGA3	1.28417e+06	96267.1		13.3397	3.73765
GIMAP4	1.27532e+06	367984		3.46569	1.79314
GIMAP5	1.5795e+06	437836		3.6075	1.851
GLIPR2	5.71446e+06	743337		7.68757	2.94253
GLO1	844263	220743		3.82464	1.93532
GMFG	7.0652e+06	1.58111e+06		4.4685	2.15979
GNAI3	7.16587e+06	2.00465e+06		3.57463	1.83779
GNB1	2.06252e+07	3.61192e+06		5.7103	2.51357
GRAP2	7.63279e+06	2.17308e+06		3.51243	1.81247
GRAPL	5.96154e+06	0		#DIV/0!	10
GRB2	4.1427e+07	2.62971e+06		15.7535	3.9776
HCLS1	2.60386e+07	6.84338e+06		3.80494	1.92787
HGS	7.40126e+06	252680		29.291	4.87239
HLA-A	1.98781e+08	5.66206e+07		3.51076	1.81178
HLA-B	9.68747e+07	2.83182e+07		3.42094	1.77439
ICAM2	815358	118678		6.87036	2.78039
ICAM3	6.72516e+06	1.87736e+06		3.58224	1.84086
ICOS	5.6844e+07	1.27968e+07		4.44205	2.15123
IFITM2	2.51204e+07	4.71688e+06		5.32563	2.41295
IGSF8	2.82366e+06	542490		5.205	2.3799
INPP5D	1.43588e+06	0		#DIV/0!	10
IST1	2.46402e+06	485918		5.07085	2.34223
ITGA4	2.71538e+07	6.07269e+06		4.47146	2.16075
ITGAL	4.08898e+07	1.09722e+07		3.72666	1.89788
ITGB1	1.37257e+07	3.51998e+06		3.89936	1.96324
ITGB2	8.15863e+07	2.07525e+07		3.93139	1.97504
ITGB7	6.75128e+06	1.115e+06		6.05497	2.59812
ITSN2	4.59008e+06	291353		15.7544	3.97768
LCK	2.80403e+07	7.0466e+06		3.97926	1.9925
LSP1	1.71139e+07	4.04301e+06		4.23296	2.08167
LY6E	5.00843e+06	1.25373e+06		3.99482	1.99813
MSN	9.84984e+07	2.87274e+07		3.42873	1.77767
MYADM	3.26342e+06	924461		3.53008	1.8197
NCKAP1L	875590	145110		6.03399	2.59311
NECAP2	2.31037e+06	0		#DIV/0!	10
OTUB1	862004	0		#DIV/0!	10
PDCD6	5.76775e+06	1.44278e+06		3.99766	1.99916
ALIX	3.13004e+07	5.61552e+06		5.57391	2.47869
PICALM	1.28823e+06	19195		67.1128	6.06852
PIK3CD	4.60991e+06	0		#DIV/0!	10
PIK3R1	1.94947e+07	857558		22.7329	4.50671
PLCG1	2.94868e+06	0		#DIV/0!	10
PLSCR1	673869	101720		6.62475	2.72787
PRKCA	258214	38896.8		6.63845	2.73085
PTPN6	668265	188087		3.55297	1.82902
PTPRCAP	6.52879e+06	1.52335e+06		4.28581	2.09957
RAP1A	2.51045e+06	667075		3.76337	1.91202
RCSD1	1.62717e+06	471270		3.45272	1.78774
RHOH	6.91355e+06	0		#DIV/0!	10
RRAS2	977987	163490		5.98195	2.58062
SDCBP	6.90769e+07	4.24235e+06		16.2827	4.02527
SELL	2.71846e+06	635552		4.27731	2.0967
SELPLG	1.43342e+06	108305		13.2351	3.72629
SH2D1A	3.82625e+06	603068		6.34464	2.66554
SH3KBP1	3.20049e+06	504662		6.34186	2.66491
SIT1	1.41517e+07	2.13085e+06		6.64134	2.73147
SLAMF6	1.40736e+06	307151		4.58198	2.19597
SLC2A3	1.77196e+07	5.23028e+06		3.38788	1.76038
SLC3A2	7.66471e+06	2.26598e+06		3.38252	1.7581
SLC44A2	3.23333e+06	369006		8.76227	3.1313
STAM	8.6548e+06	82123.6		105.387	6.71956
STAM2	1.96288e+06	0		#DIV/0!	10
STMN2	3.97524e+06	1.04077e+06		3.81951	1.93339
TFG	3.66961e+06	301860		12.1567	3.60368
TOM1	595928	0		#DIV/0!	10
TRAC	1.08361e+07	1.21811e+06		8.89583	3.15313
TRAT1	4.72829e+06	693311		6.81986	2.76974
TRBC2	2.98005e+07	1.78822e+06		16.6649	4.05874
TSG101	2.6373e+06	494683		5.33129	2.41449
TSPAN14	7.9529e+06	611244		13.011	3.70166
UBASH3A	5.61944e+07	195703		287.142	8.16562
UBE2V2	1.00827e+06	0		#DIV/0!	10
VAMP8	2.93874e+06	447508		6.5669	2.71521
VPS28	673053	59104.6		11.3875	3.50938
VTA1	633792	99921.2		6.34292	2.66515
WAS	4.60899e+06	1.00889e+06		4.56838	2.19168
WASF2	1.62967e+06	313040		5.20594	2.38016
ZAP70	9.26785e+07	1.02346e+06		90.5544	6.50071
